# Creation and validation of LIMÓN - Longitudinal Individual Microbial Omics Networks

**DOI:** 10.1101/2025.03.18.644048

**Authors:** Suzanne Alvernaz, Beatriz Peñalver Bernabé

## Abstract

Microbial communities are dynamic structures that continually adapt to their surrounding environment. Such communities play pivotal roles in countless ecosystems from environmental to human health. Perturbations of these community structures have been implicated in disease processes such as Crohn’s disease and cancer. Disturbances to existing ecosystems often occur over time, making it essential to have robust methods for detecting longitudinal alterations in microbial interactions as they develop. Existing methods for identifying temporal microbial community alterations have focused on abundance alterations in individual taxa, rather than relationships between the taxa, known as microbial interactions. Identifying these interactions overtime provides a fuller understanding of how the microbial ecosystem changes as a whole. To fill this gap, we have developed a pipeline that handles the complicated nature of repeated compositional count data, LIMÓN – Longitudinal Individual Microbial Omics Networks. This novel statistical approach addresses key challenges of modeling temporal and microbial data including overdispersion, zero-inflated count data, compositionality, repeated measure design sample covariates over time, and identification of individualized or sample specific networks. This approach allows users to denoise covariate effects from their data, return networks per time point, identify interaction changes between each time point, and return individual networks and network characteristics per sample/time point. In doing so, LIMÓN provides a platform to identify the relationship between network interactions and sample features of interest over time. Here we show LIMÓN, in simulation studies, can accurately remove covariate effects, render sample specific networks, and better recover underlying network edges from covariate confounded data. Analysis of a longitudinal infant microbiome and diet dataset illustrates LIMÓN’s novel utility to identify key microbial interactions related to diet type across time.

**AUTHOR SUMMARY:** Microbes (bacteria, fungi etc.) are integral components of many ecosystems, from the environment to the human body, where they can shift between healthy and disease states. Microbes do not exist alone but in rich diverse communities. Yet, many current methods used to study microbe alterations in disease focus on changes in individual microbes rather than how the entire community adapts. To better understand how microbial communities shift, we developed an open-source tool called LIMÓN, which allows users study how these relationships shift over time. By leveraging robust statistical techniques, LIMÓN can account for the complexities of the data, such as covariates and differences between individual samples. This approach helps us uncover important patterns in how microbes interact in various conditions. In this example, we applied LIMÓN to data from infants who were fed three different diets during the first year of life and identify specific microbial interactions related to diet that change overtime. This work broadens the scope for exploring microbial ecosystem dynamics in health and nature, offering a more comprehensive perspective vs traditional method used.
