## Supplemental Tables for "Creation and validation of LIMÓN - Longitudinal Individual Microbial Omics Networks"

### Sheet: SupplementalTable1
Supplemental Table 1: Breakdown of 26 General Lotka Volterra Datasets Simulated
Dataset Name	Simulation Type	Timepoints	Number of Subsets	N (Subjects)	X (Species)	Y (Connectance)	B (Covariate Strength)
Dataset 1	GLV	10	1	50	50	0.9	8
Dataset 2	GLV	10	5	10, 20, 50, 75, and 100	50	0.9	8
Dataset 3	GLV	10	5	50	10, 20, 50, 75, and 100	0.9	8
Dataset 4	GLV	10	5	50	50	0.10, 0.20, 0.50. 0.75, and 0.90	8
Dataset 5	GLV	10	5	50	50	0.9	0.01, 0.10. 1.0, 8.0, and 15.0

### Sheet: SupplementalTable2
Supplemental Table 2: SPIEC-EASI simulated Datasets. Each was synthesized from a reference GLV simulated dataset.
Dataset Name	Simulation Type	Timepoints	Different Graph structure	Number of Subsets	N (Subjects)	X (Species)	Alteration Type	Subjects Altered	Species Altered
Dataset 2 - LIONNESS 1	SPIEC-EASI & GLV	1	No	4	50100	50100	1 Taxa in largest edge had its count set to 0	1	1
Dataset 2 - LIONNESS 2	SPIEC-EASI & GLV	1	No	4	50	100	3 or 5 taxa in largest value non-overlapping edges had its count set to 0	1,5	3,5
